# Nemertean, brachiopod and phoronid neuropeptidomics reveals ancestral spiralian signalling systems

**DOI:** 10.1101/2021.03.03.433790

**Authors:** Daniel Thiel, Luis A. Yañez Guerra, Mirita Franz-Wachtel, Andreas Hejnol, Gáspár Jékely

**Affiliations:** Living Systems Institute, University of Exeter, Stocker Road, Exeter, UK; Eberhard Karls Universität Tübingen, Interfaculty Institute for Cell Biology, Tübingen, Germany; University of Bergen, Department of Biological Sciences, 5006 Bergen, Norway

**Author notes:** Equal contribution (Daniel Thiel, Luis A. Yañez Guerra).

**Keywords:** RFamide, Agatoxin-like peptide, Pleurin, APGWamide, Neuropeptide, GPCRs, Trochozoa, GnRH, Vasopressin, GPR139

## Abstract

Neuropeptides are diverse signalling molecules in animals commonly acting through G-protein coupled receptors (GPCRs). Neuropeptides and their receptors underwent extensive diversification in bilaterians and the relationships of many peptide-receptor systems have been clarified. However, we lack a detailed picture of neuropeptide evolution in lophotrochozoans as in-depth studies only exist for molluscs and annelids. Here we analyse peptidergic systems in Nemertea, Brachiopoda and Phoronida. We screened transcriptomes from thirteen nemertean, six brachiopod and four phoronid species for proneuropeptides and neuropeptide GPCRs. With mass spectrometry from the nemertean *Lineus longissimus*, we validated several predicted peptides and identified novel ones. Molecular phylogeny combined with peptide-sequence and gene-structure comparisons allowed us to comprehensively map spiralian neuropeptide evolution. We found most mollusc and annelid peptidergic systems also in nemerteans, brachiopods and phoronids. We uncovered previously hidden relationships including the orthologies of spiralian CCWamides to arthropod agatoxin-like peptides and of mollusc APGWamides to RGWamides from annelids, with orthologues systems in nemerteans, brachiopods and phoronids. We found that pleurin neuropeptides previously only found in molluscs are also present in nemerteans and brachiopods. We also identified cases of gene family duplications and losses. These include a protostome-specific expansion of RFamide/Wamide signalling, a spiralian expansion of GnRH-related peptides, and duplications of vasopressin/oxytocin before the divergence of brachiopods, phoronids and nemerteans. This analysis expands our knowledge of peptidergic signalling in spiralians and protostomes. Our annotated dataset of nearly 1,300 proneuropeptide sequences and 600 GPCRs presents a useful resource for further studies of neuropeptide signalling in protostomes.
