## Supplementary Material 1-25 for "Nemertean, brachiopod and phoronid neuropeptidomics reveals ancestral spiralian signalling systems": Supplementary_Material_03_Species_Complements.xlsx

### Sheet: proneuropeptides
Precursor	Lineus longissimu	Lineus ruber	Lineus lacteus	Cerebratulus sp.	Cerebratulus marginatus	Riseriellus occultus	Notospermus geniculatus	Baseodiscus unicolor	Nipponemertes sp.	Malacobdella grossa	Paranemertes peregrina	Tubulanus polymorphus	Cephalotrix hongkongiensis	Terebratalia transversa	Laqueus californicus	Hemithris psittacea	Novocrania anomala	Lingula anatina	Glottidia pyramidata	Phoronis vancouverensis	Phoronis australis	Phoronis psammophila	Phoronopsis harmeri
7B2	1 (2 isoforms)	1	1 (2 isoforms)	1 (2 isoforms)	1	1 (2 isoforms)	1	.	.	1	3 sequences (2 of them isoforms)	1	.	1	1	1	1	1 (2 isoforms)	1 (3 isoforms)	1	1	1	1
Glycoprotein hormone alpha	1	1	1	.	.	.	1	1	.	.	.	.	.	1	1	1	1	1	1 (2 isoforms)	1	1	1	.
Glycoprotein hormone beta	1	1	1	1	.	.	1	.	.	.	.	.	.	1	.	1	1	1 (2 isoforms)	1	1	1	1	.
Bursicon alpha	2 paralogs	1	.	1	1	.	2	.	1	.	.	1	.	.	.	.	.	.	.	1	1	1	.
Bursicon beta	1	1	.	1	.	.	1	.	.	.	2 partial sequences	1	.	.	.	.	.	.	.	1	1	1	.
Insulin-like peptide	6 sequences	4 sequences	3 sequences	4 sequences	.	.	10 sequences	1	.	1	.	.	1	4 sequences	9 sequences	3 sequences	10 sequences	3 sequences	1	2 sequences	3 sequences	2 sequences	1
PTTH	1	1	1	1 (2 partial sequences)	1	1	1	1	1	.	1	1	1	1	1	1	2 sequences	2 sequences	.	4 sequences (including 2 paralogs)	1	1	.
Neuroparsin	2 sequences (1 partial, 1 long)	.	1	.	3 partial sequences	1	2	2 sequences	1	.	.	.	.	1	1	1	2 sequences (1 small partial)	1	2 partial sequences	3 sequences (including 2 paralogs)	1	5 sequences	4 sequences
Vasotocin	1	1	1	1	1	.	1	1	.	1	1	2 paralogs	.	1	1	1	2 paralogs	2 paralogs	2 paralogs	2 paralogs	2 paralogs	1	1
Vasotocin related	1	1	1	1	1	.	1	.	1	1	1	.	.	.	.	.	.	.	.	.	.	.	.
NdWFamide	1	1	1	1	.	.	.	1	1	.	1	1	.	.	.	.	.	.	.	1	1	1	.
L11/elevenin	1	1	1	1	.	.	1	1	1	1	1	1	1	1	1	.	1	1 (3 isoforms)	1	1	1	1 (2 isoform)	.
Cerebrin/PDF	1	1	1	1	1	.	1	.	.	1	1	1	.	.	.	.	1	1	1	1	1	.	.
NpY/NpF	1	1	1	1	1	1	.	.	.	.	.	1	1	1	1	2 paralogs	1	3 sequences	1	1	1	1	1
CCWamide	7 sequences (4 paralogs)	5 sequences (potentially 5 paralogs)	9 sequences	8 sequences	3 paralogs (one with 4 isoforms)	3 sequences	3 sequences (2 of them paralogs)	5 sequences	1	.	2 paralogs	3 sequences	2 paralogs	.	.	1	1	.	.	2 sequences	1	4 sequences	1
Calcitonin	1	1	1 (2 isoforms)	1	2 partial sequences	.	.	1	.	1	.	1 (3 isoforms)	1	.	.	1	2 sequences (likely 2 isoforms)	1	.	2 sequences	1 (2 isoforms)	1	.
DH31	.	.	.	1	.	.	.	.	.	.	.	1	1	.	.	.	1	1	1	.	.	.	.
CCHamide/EP	1 (2 isoforms)	1	1	1	.	.	1	1	1	1	1	1	.	.	.	.	1	1 (2 isoforms)	.	.	.	.	.
HFAamide	1	1	1	1	1	.	.	1	.	.	.	1	.	.	.	.	1	.	.	1	1 (2 isoforms)	1	.
Luqin	1	1	1	1	1	.	1	1	.	1	.	1	.	.	.	1	.	1	1	.	.	.	.
Sulfakinin	1	1	1	1	1	.	1	1	.	1	.	1	.	1	.	.	1	1	1	1	1	1	1
NKY	1	1	1	1	.	.	.	2 sequences	.	.	1	1	1	.	.	.	1	.	.	1	1 (2 isoforms)	1	1
NKY-2	1	1	1	1	.	.	1	1	1	.	.	1	.	.	.	.	.	.	.	.	.	.	.
Pleurin	1	1	1	1	.	.	1	1	.	.	.	.	.	.	.	.	.	1	1	.	.	.	.
DH44/ELH	1	1	1	1	.	1	2 sequences	1	1	.	.	1	.	.	.	.	.	.	.	.	.	.	.
Prokineticin/Astakine	.	.	.	.	.	.	.	.	2	1	.	3 paralogs	5 sequences	1	.	2 sequences	.	.	1	1 (2 isoforms)	1	1	2 sequences
Prohormone 3	1 (3 isoforms)	1	1 (2 isoforms)	1 (4 isoforms)	2 partial sequences	.	2 sequences	1	1	.	1 (2 isoforms)	1 (2 isoforms)	.	.	.	.	3 sequences	1 (2 isoforms)	1 (3 isoforms)	1 (2 isoforms)	1	2 sequences	.
Prohormone 3 related 1	3 paralogs	1	2 sequences	1	.	5 sequences (potentially 3 paralogs)	.	2 sequences	2	3 sequences	2 paralogs	3 sequences	1	.	1	.	.	.	.	.	.	.	.
Prohormone 3 related 2 (CCWa related)	1	1	1	1	.	1	1	.	1 (2 partial isoforms)	.	.	1	1	.	.	.	.	.	.	.	.	.	.
CCAP	1	1	1	1	.	.	1	1	.	.	.	1 (4 partial isoforms)	.	.	.	.	.	.	.	.	.	.	.
sCAP	1	1	.	.	.	.	2 sequences	.	.	.	.	.	.	.	.	.	.	.	.	.	.	.	.
Allatotropin	1	1	1	1	1	1 (2 isoforms)	1	1	1	.	1	1	1	1	1	1	.	1	1	1	1	1	1
GnRH	.	.	.	.	.	1	.	.	.	.	1	.	.	2 paralogs	.	2 paralogs	.	1	.	1	1	1	.
Corazonin	1	1	1	1	.	.	.	1	.	.	.	1 (2 isoforms)	.	1	.	.	1	1	.	1	1	1	.
SIFamide/FF peptide	1	1	1	1	.	.	.	.	.	.	.	.	.	.	.	.	.	.	.	.	.	.	.
ASWLDF	1	1	1	1 (2 partial sequences)	.	2 partial sequences	2	4 sequences	.	.	.	.	1	.	.	.	.	1 (3 isoforms)	1	.	.	.	.
Tachykinin	1	1	1	1	.	.	1	1	1	.	1 (2 isoforms)	1	1	.	.	.	.	.	.	.	.	.	.
RGWamide	1	.	1	1	1	1	1	1	1	1	1	1	1	1	.	.	1	1	.	.	.	.	.
FSE peptide	1 (3 partial sequences)	1	1 (2 partial sequences)	1	1	2 partial sequences	1	2 partial sequences	.	.	.	1 (2 isoforms)	1	.	.	.	.	.	.	.	.	.	.
FVaFLaFIa	1	1	1	1	1	1	1	1	3 partial sequences	1	2 partial sequences	2 sequences	1	1	1	1 (2 isoforms)	4 sequences	4 sequences	5 sequences (4 of them paralogs)	1	1	1	.
Allatostatin B	1 (2 partial sequences)	1	1	1 (4 partial sequences)	2 partial sequences	.	1	3 partial sequences	2 partial sequences	1	1	2 partial sequences	2 partial sequences	.	.	.	2 partial sequences	2 sequences	2 partial sequences	.	.	.	.
Achatin	1	2 partial sequences (likely the same precursor)	1	1 (2 partial sequences)	.	.	2 sequences	.	.	.	.	1 partial sequence	2 partial sequences	.	.	.	.	.	.	.	.	.	.
ND peptide	3 sequences (potentially 2 paralogs and one of them with 2 isoforms)	3 partial sequences	1	8 sequences (partials)	.	5 partial sequences	2 sequences	.	.	.	.	.	.	.	.	.	.	.	.	.	.	.	.
Leucokinin	2 partial sequences (likely the same precursor)	1	1	1	.	.	1	1	.	.	.	1	2 partial sequences	.	.	.	.	.	.	.	.	.	.
HIGA	2 partial sequences	2 partial sequences	1 (2 partial sequences)	4 sequences (partial)	1	2 partial sequences	1	2 partial sequences	.	.	.	1	.	.	.	.	.	.	.	.	.	.	.
sNPF/LFRFamide	1 (2 isoforms)	1	1	1 (2 isoforms)	1	1	2 sequences	1	1	1 (3 isoforms)	1	.	1	1	1	.	1	1	1	1	1	1	1
Myomodulin	1	1	1	1 (+ 1 small partial)	3 partial sequences	6 sequences	1	1	2 partial sequences	1	.	.	4 partial sequences	1	1	1	1	2 sequences	1	1	1	3 sequences	1 small partial sequence
Allatostatin C	1	1	1	1	.	.	.	.	.	.	.	1	1	.	.	.	1	1	1	.	.	.	.
Allatostatin C like	1	1	1	1	1	1	1	.	1	1	.	.	.	.	.	.	.	.	.	.	.	.	.
Allatostatin A	3 sequences (2 short partial)	3 sequences	2 sequences	2 sequences	1 partial	1	3	3 sequences	1	5 sequences	5 partial sequences	1	.	3 partial sequences	3	.	1	1	1	4 sequences	2 sequences	3 sequences	1 partial sequence
Allatostatin A2	1	1	2 sequences	1 (2 partial sequences)	1	.	1	1	.	.	.	.	.	.	.	.	.	.	.	.	.	.	.
LKFL	.	.	.	.	.	.	.	.	.	.	.	.	.	.	.	.	.	.	.	1	1	1	1
SWD	1	.	.	1	1	.	1	.	.	.	.	.	.	.	.	.	.	.	.	.	.	.	.
Pedal Peptide 1	1	1	3 partial sequences	1 (+1 small partial)	1	.	2 sequences	1 (3 isoforms)	1	.	.	1	1	1	1	1	2 sequences (1 small partial)	1	1	2 sequences	2 sequences	1	1
Pedal Peptide 2	4 sequences (at least 2 are isoforms)	2 partial sequences (likely the same precursor)	2 partial sequences	1	.	1	2 sequences	1	1	.	1	1	1	1	1	1	3 partial sequences	2 sequences	1	1	1	1	2 partial sequences
Pedal Peptide 3	1	1	1 (2 partial sequences)	1	2 partial sequences	.	1	3 partial sequences	2 partial sequences	1	.	1	.	.	.	1	1	1	.	.	.	.	.
FMRFamide	1	1	2 partial sequences	3 partial sequences	1	.	2 sequences	1	2 partial sequences	2 partial sequences	2 partial sequences	1	1	1	1	3 partial sequences	1	1	.	1	1	1	.
FxRIamide	1	1	1	2 partial	1	2 partial sequences	1	3 partial sequences	2 partial sequences	1	1	1 (potentially 2 isoforms)	2 partial sequences	.	.	.	.	2 sequences	2 partial sequences	1	1	2 sequences	1 partial sequence
dickkopf related	1	1	.	1	.	.	1	.	.	.	.	.	.	1	1	1	1	1 (2 isoforms, 1 short partial)	1	.	1	1	1 partial sequence
QSGamide	.	.	.	.	.	.	.	.	.	.	.	.	.	.	.	.	1	1	.	1	4 sequences	1	.
CLCCY	.	.	.	.	.	.	.	.	.	.	.	.	.	1	.	.	.	.	.	.	.	1 (3 isoforms)	.
GNXQN/Prohormone 2	1 (2 isoforms)	1	1	1 (3 isoforms)	1	1 partial sequence	2 sequences	1	1	1 partial sequence	1	.	.	.	.	.	.	.	1 partial sequence	.	.	.	.
LxRx	.	.	.	.	.	.	.	.	.	.	.	.	.	.	.	.	.	.	.	1	1 (2 isoforms)	1 (2 isoform)	1
Proenkephalin related	1	1	1	1	1 partial	.	1	.	.	.	.	1	1	.	.	1	1	1	.	.	.	.	.
PSLamide	1 (2 isoforms)	2 partial sequences	4 partial sequences	2 partial (likely the same precursor)	.	.	1	1	.	.	.	.	.	.	.	.	.	.	.	.	.	.	.
MS peptide 1	1	1	1	1	.	1	2 sequences	1	.	.	.	1	1	.	.	.	.	.	.	.	1	1	1
MS peptide 2	1 (potentially 4 isoforms)	1	1 (12 isoforms)	1 (5 isoforms)	1 (16 isoforms)	1	1	.	.	.	.	.	.	.	.	.	.	.	.	.	.	.	.
MS peptide 3	1	1	1	.	1	1	2 sequences	1	.	.	.	.	.	.	.	.	.	.	.	.	.	.	.
MS peptide 4	2 partial sequences (potentially the same precursor)	1	1	3 sequences	2 partial sequences	1	2 sequences	1	.	.	.	.	.	.	.	.	.	.	.	.	.	.	.
MS peptide 5	1	1	1	1	.	.	1	1	.	.	1	1 (2 isoforms)	.	.	.	.	.	.	.	.	.	.	.
MS peptide 6	2 partial sequences (potentially the same precursor)	1	1 (2 isoforms)	1	2 partial sequences	1	1	1	.	.	.	1	.	.	.	.	.	.	.	.	.	.	.
different types	64	61	59	61	36	28	55	46	29	23	26	45	29	24	18	22	33	36	28	34	36	36	20

### Sheet: GPCR summary
	Brachiopods	Phoronids	Nemerteans	Molluscs	Annelids						Total #	different types
Beta-Rhodopsin receptors										Brachiopods
Corazonin	Y	Y	Y	Y	y					Glottidia_pyramidata	10	8
GnRH/AKH	Y	Y	Y	Y	Y					Hemithiris_psittacea	20	14
Vassopresin/Oxytocin	Y	Y	Y	Y	Y					Laqueus_californicus	6	6
Neuropeptide S/CCAP	Y	Y	Y	Y	Y					Lingula_anatina	62	29
GPR150	Y	Y	Y	Y	Y					Novocrania_anomala	33	22
Achatin	N	N	Y	Y	Y					Terebratalia_transversa	26	21
GPR19	Y	Y	Y	Y	Y					Phoronid
CCK/SK	Y	Y	Y	Y	Y					Phoronis_australis	64	30
Orexin/Allatotropin	Y	Y	Y	Y	Y					Phoronis_psammophila	23	15
NPFF/SIFamide	N	Y	Y	Y	Y					Phoronis_vancouverensis	35	23
tFMRFamide	Y	Y	Y	Y	Y					Phoronopsis_spp	3	3
Tachykinin	Y	Y	Y	Y	Y					Nemerteans
LQ/Ryamide	Y	Y	Y	Y	Y					Baseodiscus_unicolor	11	8
Leucokinin	N	N	Y	Y	Y					Cephalothrix_hongkongiensis	5	4
GPR83	Y	N	Y	Y	Y					Cerebratulus_marginatus_	7	4
NPFY/NPF	Y	N	Y	Y	Y					Cerebratulus_spec	43	24
sNPF	Y	Y	Y	Y	Y					Lineus_lacteus	29	15
QRFP	Y	Y	Y	Y	Y					Lineus_longissimus	95	33
Edn/CCHamide/Excitatory peptide	Y	Y	Y	Y	Y					Lineus_ruber	50	27
L11/Elevenin	Y	Y	Y	Y	Y					Malacobdella_grossa	4	4
Trissin	Y	N	Y	Y	N					Nipponemertes_spec	4	2
Ecdysis-triggering hormone	Y	N	Y	Y	Y					Notospermus_geniculatus	66	31
TRH/EFLGamide	Y	N	Y	Y	Y					Paranemertes_peregrina	7	7
NMU/Pyrokinin	Y	Y	Y	Y	Y					Riseriellus_occultus	3	2
AllatostatinB/MIP/SexPeptide	Y	Y	Y	Y	Y					Tubulanus_polymorphus	29	22
Myomodulin/Myosupressin	Y	Y	Y	Y	Y					Molluscs
RGWamide	Y	Y	Y	Y	Y					Lottia gigantea	61	30
Proctolin	Y	Y	Y	Y	Y					Crassostrea gigas	86	35
NPY-4	Y	Y	Y	Y	Y					Annelids
eFMRFamide	Y	Y	Y	Y	Y					Capitella teleta	74	36
Spiralian specific clade	Y	Y	Y	Y	N					Platynereis dumerilii	29	23
Gamma-Rhodopsin receptors
Urotensin	N	N	N	N	N
Somatostatin/Allatostatin-C	Y	Y	Y	Y	Y
Melanin-concentrating hormone	N	N	N	N	N
Kisspeptin/GPCR54	N	N	Y	Y	Y
Galanin/Allatostatin-A	Y	Y	Y	Y	Y
Secretin receptors
PDF/Cerebrin	Y	Y	Y	Y	Y
PDF/Cerebrin-like (uncharacterised)	Y	Y	Y	Y	Y
CRF/CRH/DH-44	Y	Y	Y	Y	Y
Calcitonin/DH31	Y	Y	Y	Y	Y
PTH/Glucagon/VIP/PACAP	Y	Y	Y	Y	Y

### Sheet: Rhodopsin beta
Annelids	Total	Differnt types	Corazonin	GnRH/AKH	Vassopressin/Oxytocin	NPS/CCAP	GPR150	Achatin	GPR19	CCK/SK	Orexin/Allatotropin	NPFF/SIFamide	tFMRFamide	Tachykinin	LQ/Ryamide	Leucokinin	GPR83	NPY/NPF	sNPF	QRFP	Edn/CCHamide/Excitatory peptide	L11/Elevenin	Trissin	Spiralian-specific-clade	ETH	TRH/EFLGamide	NMU/pyrokinin	allatostatinB/MIP/SexPeptide	Myomodulin/Myosupressin	RGWamide	Proctolin	NPY-4	eFMRFamide	Nmr-Phor-related
Brachiopods
Glottidia_pyramidata	6	6	1	0	0	0	0	0	0	0	0	0	0	0	0	0	0	0	1	0	1	1	0	0	0	0	0	0	1	0	0	0	1
Hemithiris_psittacea	15	11	0	1	1	0	0	0	0	0	0	0	1	0	0	0	0	0	0	0	1	0	0	1	0	0	2	1	3	1	0	1	2
Laqueus_californicus	3	3	0	0	0	0	0	0	0	0	0	0	0	0	0	0	0	0	0	0	0	0	0	0	0	1	0	0	0	0	1	0	1
Lingula_anatina	40	23	1	2	2	1	1	0	1	1	1	0	3	1	3	0	1	0	3	1	2	2	0	0	1	2	0	0	4	1	1	1	4
Novocrania_anomala	22	15	0	0	0	1	0	0	1	0	0	0	1	0	0	0	1	0	2	2	1	3	1	0	0	1	1	0	2	0	1	1	3
Terebratalia_transversa	23	18	1	2	1	0	0	0	0	1	0	0	1	0	1	0	1	3	1	1	0	1	0	0	0	1	1	0	2	1	1	1	2
Phoronid
Phoronis_australis	48	23	2	4	1	1	1	0	0	2	3	1	2	1	1	0	0	0	3	1	1	2	0	2	0	0	3	7	4	1	1	1	3
Phoronis_psammophila	17	11	1	0	0	0	0	0	0	1	0	0	1	0	0	0	0	0	3	0	0	1	0	0	0	0	1	2	2	1	1	0	3
Phoronis_vancouverensis	23	17	1	1	1	0	0	0	1	1	0	1	1	0	0	0	0	0	2	0	1	2	0	0	0	0	1	4	2	1	1	1	1
Phoronopsis_harmeri	2	2	0	0	0	0	0	0	0	0	0	0	0	0	0	0	0	0	0	0	0	0	0	0	0	0	1	1	0	0	0	0	0
Nemerteans
Baseodiscus_unicolor	8	5	0	0	2	0	0	0	0	0	0	0	0	0	0	0	0	0	0	1	0	0	0	0	0	1	0	0	0	0	0	1	3
Cephalothrix_hongkongiensis	2	2	0	0	0	0	0	0	0	0	0	0	0	0	0	0	0	0	0	1	0	0	0	0	0	0	0	0	1	0	0	0	0
Cerebratulus_marginatus_	3	3	0	0	0	0	0	0	0	0	0	0	0	0	0	0	1	0	0	0	0	0	0	0	0	0	0	0	0	0	0	1	1
Cerebratulus_spec	29	16	0	0	1	1	0	0	0	0	1	0	1	1	0	1	1	0	0	1	4	1	0	0	0	1	0	1	1	0	1	1	11
Lineus_lacteus	22	11	0	0	3	0	1	0	0	0	1	0	0	1	0	0	0	0	2	2	1	1	0	0	0	2	0	1	0	0	0	0	7
Lineus_longissimus	80	25	1	0	5	1	0	0	2	2	0	1	2	1	3	3	0	1	0	1	3	6	3	2	4	1	2	2	4	2	1	2	25
Lineus_ruber	38	20	0	0	2	1	1	1	0	1	1	1	0	1	1	0	0		1	1	3	1	0	1	0	1	0	2	5	0	1	2	10
Malacobdella_grossa	2	2	0	0	0	0	0	0	0	0	0	0	0	0	0	0	0	0	0	0	0	0	0	0	0	0	0	0	1	0	0	1	0
Nipponemertes_spec	4	2	0	0	3	0	0	0	0	0	0	0	0	0	0	0	0	0	0	0	0	0	0	0	0	0	0	0	0	0	0	0	1
Notospermus_geniculatus	52	24	1	1	1	2	1	2	1	0	1	0	0	1	0	1	0	1	2	1	0	7	4	1	3	2	0	3	2	1	1	3	9
Paranemertes_peregrina	5	5	0	0	0	0	0	0	0	0	0	0	0	0	0	0	1	0	1	0	1	0	0	0	0	0	0	0	0	0	1	0	1
Riseriellus_occultus	0	0	0	0	0	0	0	0	0	0	0	0	0	0	0	0	0	0	0	0	0	0	0	0	0	0	0	0	0	0	0	0	0
Tubulanus_polymorphus	21	16	0	1	0	2	1	0	0	1	1	0	0	0	1	0	0	0	0	1	0	1	0	1	1	0	1	0	2	1	1	1	4
Molluscs
Lottia gigantea	50	23	1	0	2	3	1	2	1	2	6	1	4	1	4	0	2	3	1	0	1	0	0	0	1	1	2	0	5	3	2	1	0
Crassostrea gigas	69	28	0	1	2	2	0	1	0	2	2	3	4	1	3	1	2	1	4	6	1	2	2	2	3	1	3	2	13	1	2	1	1
Annelids
Capitella teleta	55	28	1	5	4	1	1	1	1	1	2	4	1	1	1	1	1	2	2	0	6	6	0	0	2	1	1	1	4	1	1	1	1
Platynereis dumerilii	23	19	2	2	1	1	0	1	0	0	2	1	1	0	1	1	0	1	1	0	1	2	0	0	0	1	0	1	1	1	0	1	0
					Seems to be an internal duplication of receptors in the Vassopressin. It is present only in molluscs, annelids and in the nemerteans. Two branches																		Trissin is not found in annelids or in phoronids							Rgwamide Spiralian specific as shown by Daniel
									Achatin is not present in brachiopods nor phoronids																ETH not present in phoronids							NPY-4 is spiralian specific according to this tree
												NPFF/SIFFamide not present in brachiopods														not present in phoronids
																Brachiopod and phoronids don't have the leucokinin
																	Phoronids don't have GPR83
																		Phoronids don't have NPY/NPF
																			There seems to be an internal duplication of sNPF receptors.

### Sheet: Rhodopsin gamma
Rhodopsin-γ Receptors	Total	different types	Urotensin	Somatostatin/Allatostatin-C	Melanin-concentrating hormone	Kisspeptin/GPCR54	Galanin/AllatostatinA/Flamide
Brachiopods
Glottidia_pyramidata	0	0	0	0	0	0	0
Hemithiris_psittacea	0	0	0	0	0	0	0
Laqueus_californicus	0	0	0	0	0	0	0
Lingula_anatina	12	1	0	0	0	0	12
Novocrania_anomala	4	2	0	1	0	0	3
Terebratalia_transversa	0	0	0	0	0	0	0
Phoronid
Phoronis_australis	6	2	0	1	0	0	5
Phoronis_psammophila	2	1	0	0	0	0	2
Phoronis_vancouverensis	4	2	0	1	0	0	3
Phoronopsis_harmeri	0	0	0	0	0	0	0
Nemerteans
Baseodiscus_unicolor	1	1	0	0	0	0	1
Cephalothrix_hongkongiensis	0	0	0	0	0	0	0
Cerebratulus_marginatus_	0	0	0	0	0	0	0
Cerebratulus_spec	5	3	0	1	0	1	3
Lineus_lacteus	0	0	0	0	0	0	0
Lineus_longissimus	5	3	0	1	0	1	3
Lineus_ruber	4	3	0	1	0	1	2
Malacobdella_grossa	1	1	0	0	0	0	1
Nipponemertes_spec	0	0	0	0	0	0	0
Notospermus_geniculatus	2	2	0	0	0	1	1
Paranemertes_peregrina	0	0	0	0	0	0	0
Riseriellus_occultus	0	0	0	0	0	0	0
Tubulanus_polymorphus	3	3	0	1	0	1	1
Molluscs
Lottia gigantea	3	3	0	1	0	1	1
Crassostrea gigas	3	3	0	1	0	1	1
Annelids
Capitella teleta	8	3	0	1	0	1	6
Platynereis dumerilii	5	3	0	1	0	1	3

### Sheet: Secretin
Secretin receptors	Total	different types	PDF/Cerebrin	PDF/Cerebrin-like (uncharacterised)	Corticotropin-releasing hormone/DH44	Calcitonin/DH31	PTH/Glucagon/VIP/PACAP
Brachiopods
Glottidia_pyramidata	4	2	0	0	2	2	0
Hemithiris_psittacea	5	3	0	1	0	3	1
Laqueus_californicus	3	3	0	1	1		1
Lingula_anatina	10	5	1	1	4	3	1
Novocrania_anomala	7	5	2	1	1	2	1
Terebratalia_transversa	3	3	0	1	1		1
Phoronid
Phoronis_australis	10	5	2	1	1	5	1
Phoronis_psammophila	4	3	0	1	2	1	0
Phoronis_vancouverensis	8	4	0	1	2	4	1
Phoronopsis_harmeri	1	1	0	0	1		0
Nemerteans
Baseodiscus_unicolor	2	2	0	0	1		1
Cephalothrix_hongkongiensis	3	2	0	0	1	2	0
Cerebratulus_marginatus_	4	1	0	0	0	4	0
Cerebratulus_spec	9	5	1	1	2	3	2
Lineus_lacteus	7	4	1	0	1	4	1
Lineus_longissimus	10	5	1	1	1	4	3
Lineus_ruber	8	4	1	0	1	4	2
Malacobdella_grossa	1	1	0	0	0	1	0
Nipponemertes_spec	0		0	0	0		0
Notospermus_geniculatus	12	5	1	2	1	7	1
Paranemertes_peregrina	2	2	0	0	0	1	1
Riseriellus_occultus	3	2	1	0	0	2	0
Tubulanus_polymorphus	5	3	1	0	0	2	2
Molluscs
Lottia gigantea	8	4	1	0	1	4	2
Crassostrea gigas	14	4	0	1	1	7	5
Annelids
Capitella teleta	11	5	1	1	1	5	3
Platynereis dumerilii	1	1	0	0	0	1	0
