## Supplementary Material 1-25 for "Nemertean, brachiopod and phoronid neuropeptidomics reveals ancestral spiralian signalling systems": Supplementary_Material_04_Busco_analysis_of_proteomes.xlsx

### Sheet: Sheet1
	BUSCO (version 4.0.6) performed for complete proteomes July 2020 against metazoa group database
Species	Completeness	Complete (single)	Complete (double)	Fragmented (partial) genes	Missing genes	BUSCO database used
Brachiopods
Glottidia_pyramidata	73.4	70.9	2.5	18.7	7.9	metazoa_odb10 (954)
Hemithiris_psittacea	89.8	84.5	5.3	7.5	2.7	metazoa_odb10 (954)
Laqueus_californicus	72.3	68.4	3.9	17.9	9.8	metazoa_odb10 (954)
Lingula_anatina	97.6	94.2	3.4	1.6	0.8	metazoa_odb10 (954)
Novocrania_anomala	97.7	94.9	2.8	1.9	0.4	metazoa_odb10 (954)
Terebratalia_transversa	96.8	96.6	0.2	1	1.1	metazoa_odb10 (954)
Phoronids						metazoa_odb10 (954)
Phoronis_australis	96.6	91.3	5.3	2.3	1.1	metazoa_odb10 (954)
Phoronis_psammophila	84.8	82.8	2	11	4.2	metazoa_odb10 (954)
Phoronis_vancouverensis	83.8	80.7	3.1	12.1	4.1	metazoa_odb10 (954)
Phoronopsis_harmeri	36.7	34.1	2.6	49.1	14.2	metazoa_odb10 (954)
Nemerteans						metazoa_odb10 (954)
Baseodiscus_unicolor	35.6	35	0.6	50.2	14.2	metazoa_odb10 (954)
Cephalothrix_hongkongiensis	38.4	36.3	2.1	46.8	14.8	metazoa_odb10 (954)
Cerebratulus_marginatus_	56.6	53.6	3	34.9	8.5	metazoa_odb10 (954)
Cerebratulus_spec	96.1	94.4	1.7	3	0.9	metazoa_odb10 (954)
Lineus_lacteus	90	89	1	7	2.3	metazoa_odb10 (954)
Lineus_longissimus	94.2	91.8	2.4	3.8	2	metazoa_odb10 (954)
Lineus_ruber	98.2	96.8	1.4	1.2	0.6	metazoa_odb10 (954)
Malacobdella_grossa	90	87.6	2.4	5.6	4.1	metazoa_odb10 (954)
Nipponemertes_spec	27.4	26.8	0.6	50.9	21.7	metazoa_odb10 (954)
Notospermus_geniculatus	93.6	85.1	8.5	3.8	2.6	metazoa_odb10 (954)
Paranemertes_peregrina	80	76	4	11.6	8.2	metazoa_odb10 (954)
Riseriellus_occultus	35.3	34	1.3	48.3	16.4	metazoa_odb10 (954)
Tubulanus_polymorphus	85.1	83.4	1.7	10.9	4	metazoa_odb10 (954)
